# Plasmids link antibiotic resistance genes and phage defense systems in *E. coli*

**DOI:** 10.1101/2025.07.25.666796

**Authors:** Weronika Ślesak, Piotr Jedryszek, Daniel Cazares, William Matlock, R. Craig MacLean

## Abstract

Phage therapy has been proposed as an alternative to antibiotics to treat resistant infections. However, we have a limited understanding of how antibiotic resistance genes (ARGs) associate with bacterial phage defense systems (PDSs). Here, we explore the relationship between ARGs and PDSs in a sample of 2,559 plasmids originating from 1,044 *E. coli* isolates, representing a snapshot of clinical and non-clinical diversity in Oxfordshire, UK (2008-2020). In total, we identify 3,193 ARGs and 14,013 PDSs (180 unique types). We demonstrate that *E. coli* plasmids are enriched for ARGs and PDSs (both p<0.001), with a bias towards toxin-antitoxin/abortive-infection, TIR-domain and CBASS systems (all q<0.025). We proceed to show that ARGs and PDSs are physically linked by plasmids (*p*<0.001). Together, our results suggest that phage therapy may inadvertently select for antibiotic resistant bacteria, and that antibiotic use may similarly drive resistance to phage.
