## Supplementary File 1 for "Plasmids link antibiotic resistance genes and phage defense systems in *E. coli*"

PDS_system	total_n	plasmid_n	chromosome_n	plasmid_stat	plasmid_p	plasmid_q_BH	chromosome_stat	chromosome_p	chromosome_q_BH	plasmid_q_BY	chromosome_q_BY
CBASS	254	70	184	28.928297432871048	9.999000099990002e-5	0.0016362000163620003	-28.928297432871062	1	1	0.00944569715647508	1
DS-28	55	55	0	46.10652109766893	9.999000099990002e-5	0.0016362000163620003	-46.10652109766893	1	1	0.00944569715647508	1
Gao_Ppl	26	17	9	12.795809973443493	9.999000099990002e-5	0.0016362000163620003	-12.795809973443493	1	1	0.00944569715647508	1
Gao_Tmn	92	85	7	70.1236352906462	9.999000099990002e-5	0.0016362000163620003	-70.1236352906462	1	1	0.00944569715647508	1
HEC-09	10	10	0	8.383003835939805	9.999000099990002e-5	0.0016362000163620003	-8.383003835939805	1	1	0.00944569715647508	1
Mok_Hok_Sok	662	661	1	553.9548539392151	9.999000099990002e-5	0.0016362000163620003	-553.9548539392151	1	1	0.00944569715647508	1
PD-T4-5	22	21	1	17.44260843906757	9.999000099990002e-5	0.0016362000163620003	-17.44260843906757	1	1	0.00944569715647508	1
Pif	39	39	0	32.69371496016524	9.999000099990002e-5	0.0016362000163620003	-32.69371496016524	1	1	0.00944569715647508	1
PrrC	208	83	125	49.366479787547945	9.999000099990002e-5	0.0016362000163620003	-49.366479787547945	1	1	0.00944569715647508	1
TIR-I	14	11	3	8.736205370315727	9.999000099990002e-5	0.0016362000163620003	-8.736205370315727	1	1	0.00944569715647508	1
TIR-III	40	40	0	33.53201534375922	9.999000099990002e-5	0.0016362000163620003	-33.53201534375922	1	1	0.00944569715647508	1
6A_MBL	10	9	1	7.383003835939805	2.9997000299970003e-4	0.004153430810765078	-7.383003835939805	0.9999000099990001	1	0.02397753893566751	1
SEFIR	15	12	3	9.574505753909708	2.9997000299970003e-4	0.004153430810765078	-9.574505753909708	1	1	0.02397753893566751	1
MazEF	1001	217	784	55.13868397757449	4.999500049995e-4	0.006427928635707858	-55.13868397757449	0.9996000399960004	1	0.03710809597186637	1
AbiQ	9	7	2	5.544703452345825	6.999300069993001e-4	0.008399160083991601	-5.544703452345825	1	1	0.04848791206990541	1
dGTPase	22	11	11	7.4426084390675715	0.0023997600239976003	0.026997300269973004	-7.44260843906757	0.9993000699930007	1	0.1558540030818388	1
Toutatis	4	4	0	3.353201534375922	0.0029997000299970002	0.031761529729380004	-3.353201534375922	1	1	0.1833576506845162	1
Belisama	6	5	1	4.029802301563883	0.0031996800319968005	0.031996800319968	-4.029802301563883	0.9998000199980002	1	0.18471585550440153	1
DS-41	4	4	0	3.353201534375922	0.003999600039996	0.037890947747330525	-3.353201534375922	1	1	0.21874246046573867	1
AbiJ	27	12	15	7.634110357037474	0.0096990300969903	0.0872912708729127	-7.634110357037475	0.998000199980002	1	0.5039279432979454	1
RnlAB	23	10	13	6.2809088226615515	0.0143985601439856	0.12341622980559086	-6.2809088226615515	0.9963003699630038	1	0.7124754426598344	1
PD-T4-4	3	3	0	2.5149011507819417	0.031896810318968107	0.2609739026097391	-2.5149011507819417	1	1	1	1
DS-24	100	23	77	6.830038359398053	0.043195680431956804	0.3380531512066185	-6.830038359398046	0.9729027097290271	1	1	1
TIR-IV	26	8	18	3.795809973443493	0.10798920107989202	0.8099190080991902	-3.795809973443493	0.9557044295570443	1	1	1
AbiD	40	14	26	7.5320153437592205	0.12348765123487651	0.8891110888911109	-7.53201534375922	0.9352064793520648	1	1	1
CapRel	22	7	15	3.4426084390675715	0.18218178182181782	1	-3.4426084390675697	0.9224077592240776	1	1	1
Pycsar	5	2	3	1.1915019179699025	0.24497550244975502	1	-1.1915019179699025	0.9621037896210379	1	1	1
Hna	30	4	26	-0.8509884921805844	0.3428657134286571	1	0.8509884921805835	0.8391160883911609	1	1	1
Shango	80	10	70	-2.935969312481559	0.44865513448655137	1	2.9359693124815607	0.6903309669033096	0.9845992144971549	1	1
DS-27	13	3	10	0.8979049867217466	0.49575042495750427	1	-0.8979049867217466	0.773022697730227	1	1	1
dCTPdeaminase	49	9	40	1.0767187961050455	0.5106489351064893	1	-1.0767187961050482	0.6452354764523548	0.9442470387107631	1	1
Rst_HelicaseDUF2290	10	3	7	1.3830038359398051	0.6129387061293871	1	-1.383003835939805	0.661033896610339	0.9595653337892017	1	1
NLR	41	7	34	0.3703157273532014	0.6545345465453455	1	-0.3703157273532014	0.5163483651634837	0.8225018206143988	1	1
All_UG	43	7	36	0.0469164945411622	0.6611338866113389	1	-0.046916494541164866	0.5022497750224978	0.8071871384290144	1	1
Paris	25	3	22	-1.0424904101504868	0.8055194480551945	1	1.0424904101504886	0.40205979402059794	0.7310178073101781	1	1
RexAB	7	1	6	-0.1318973148421363	0.8311168883111689	1	0.13189731484213674	0.5278472152784721	0.8296387752529095	1	1
VP1851	27	2	25	-2.365889642962526	0.8582141785821418	1	2.365889642962525	0.34896510348965104	0.6848690130986901	1	1
HEC-05	18	1	17	-1.910593095308351	0.9351064893510649	1	1.91059309530835	0.2673732626737326	0.6135335833505257	1	1
PD-T7-2	32	2	30	-3.1743877249926236	0.9568043195680432	1	3.1743877249926236	0.1461853814618538	0.381353169030923	1	1
PD-T4-3	204	24	180	-8.986721746827975	0.9669033096690332	1	8.986721746827982	0.048995100489951	0.15748425157484253	1	0.9091483513107262
AbiE	130	0	130	-21.020950132782534	1	1	21.02095013278253	9.999000099990002e-5	7.499250074992502e-4	1	0.004329277863384411
Avs	68	1	67	-9.995573915609326	1	1	9.995573915609327	9.999000099990002e-5	7.499250074992502e-4	1	0.004329277863384411
BREX	69	1	68	-10.157273532015344	1	1	10.157273532015346	9.999000099990002e-5	7.499250074992502e-4	1	0.004329277863384411
Cas	644	2	642	-102.13455296547654	1	1	102.13455296547659	9.999000099990002e-5	7.499250074992502e-4	1	0.004329277863384411
DS-1	77	0	77	-12.4508704632635	1	1	12.450870463263499	9.999000099990002e-5	7.499250074992502e-4	1	0.004329277863384411
DS-17	132	0	132	-21.34434936559457	1	1	21.344349365594567	9.999000099990002e-5	7.499250074992502e-4	1	0.004329277863384411
DS-33	86	1	85	-12.906167010917676	1	1	12.90616701091767	9.999000099990002e-5	7.499250074992502e-4	1	0.004329277863384411
Druantia	155	1	154	-24.06344054293302	1	1	24.063440542933023	9.999000099990002e-5	7.499250074992502e-4	1	0.004329277863384411
Gabija	85	0	85	-13.744467394511656	1	1	13.744467394511659	9.999000099990002e-5	7.499250074992502e-4	1	0.004329277863384411
Gao_Qat	110	0	110	-17.786957804662144	1	1	17.786957804662137	9.999000099990002e-5	7.499250074992502e-4	1	0.004329277863384411
Hachiman	75	0	75	-12.127471230451462	1	1	12.127471230451462	9.999000099990002e-5	7.499250074992502e-4	1	0.004329277863384411
Kiwa	98	0	98	-15.846562407789909	1	1	15.846562407789904	9.999000099990002e-5	7.499250074992502e-4	1	0.004329277863384411
Lamassu-Fam	272	0	272	-43.9822956624373	1	1	43.98229566243731	9.999000099990002e-5	7.499250074992502e-4	1	0.004329277863384411
Mokosh	257	0	257	-41.55680141634701	1	1	41.556801416347014	9.999000099990002e-5	7.499250074992502e-4	1	0.004329277863384411
PD-Lambda-1	134	1	133	-20.66774859840661	1	1	20.667748598406618	9.999000099990002e-5	7.499250074992502e-4	1	0.004329277863384411
PsyrTA	433	0	433	-70.01593390380644	1	1	70.01593390380646	9.999000099990002e-5	7.499250074992502e-4	1	0.004329277863384411
RM	1096	116	980	-61.222779580997354	1	1	61.222779580997326	9.999000099990002e-5	7.499250074992502e-4	1	0.004329277863384411
Retron	183	0	183	-29.591029802301566	1	1	29.591029802301563	9.999000099990002e-5	7.499250074992502e-4	1	0.004329277863384411
RloC	87	1	86	-13.067866627323696	1	1	13.067866627323696	9.999000099990002e-5	7.499250074992502e-4	1	0.004329277863384411
RosmerTA	76	0	76	-12.28917084685748	1	1	12.28917084685748	9.999000099990002e-5	7.499250074992502e-4	1	0.004329277863384411
SDIC3	197	0	197	-31.85482443198584	1	1	31.854824431985833	9.999000099990002e-5	7.499250074992502e-4	1	0.004329277863384411
SanaTA	298	0	298	-48.186485688993805	1	1	48.1864856889938	9.999000099990002e-5	7.499250074992502e-4	1	0.004329277863384411
Septu	198	0	198	-32.01652404839186	1	1	32.01652404839186	9.999000099990002e-5	7.499250074992502e-4	1	0.004329277863384411
Thoeris	200	1	199	-31.339923281203895	1	1	31.33992328120391	9.999000099990002e-5	7.499250074992502e-4	1	0.004329277863384411
Ogmios	78	1	77	-11.61257007966952	1	1	11.612570079669524	1.9998000199980003e-4	0.0013332000133320003	1	0.007696493979350064
PD-T4-1	38	0	38	-6.14458542342874	1	1	6.14458542342874	1.9998000199980003e-4	0.0013332000133320003	1	0.007696493979350064
Zorya	64	0	64	-10.348775449985247	1	1	10.348775449985247	1.9998000199980003e-4	0.0013332000133320003	1	0.007696493979350064
TgvAB	48	0	48	-7.761581587488935	1	1	7.761581587488934	2.9997000299970003e-4	0.0019283785907123574	1	0.011132428791559913
SoFIC	63	0	63	-10.187075833579227	1	1	10.187075833579229	3.9996000399960006e-4	0.0024825103696526902	1	0.01433140258223805
DS-11	37	0	37	-5.982885807022721	1	1	5.982885807022722	4.999500049995e-4	0.0029997000299970002	1	0.017317111453537645
Eleos	29	0	29	-4.689288875774565	1	1	4.689288875774565	5.999400059994001e-4	0.0034835226154803878	1	0.020110193946043717
Dpd	47	0	47	-7.599881971082916	1	1	7.599881971082915	6.999300069993001e-4	0.0038178000381780004	1	0.022039960031775184
PD-T7-5	55	2	53	-6.893478902331072	1	1	6.8934789023310685	6.999300069993001e-4	0.0038178000381780004	1	0.022039960031775184
AbiH	39	0	39	-6.30628503983476	1	1	6.306285039834762	7.999200079992001e-4	0.004234870630584001	1	0.0244476867579355
DRT	40	0	40	-6.4679846562407795	1	1	6.46798465624078	8.999100089991e-4	0.0044995500449955	1	0.02597566718030646
Dnd	45	0	45	-7.276482738270877	1	1	7.276482738270879	8.999100089991e-4	0.0044995500449955	1	0.02597566718030646
PD-Lambda-4	32	0	32	-5.174387724992624	1	1	5.174387724992624	0.0012998700129987	0.006323691955128811	1	0.03650634306421449
PD-T7-4	27	0	27	-4.365889642962526	1	1	4.365889642962525	0.0014998500149985001	0.0071045527026244734	1	0.041014211337325995
AspAB	47	0	47	-7.599881971082916	1	1	7.599881971082915	0.0018998100189981002	0.008768353933837385	1	0.050619248864186964
DS-37	30	0	30	-4.850988492180584	1	1	4.8509884921805835	0.0020997900209979003	0.009449055094490552	1	0.05454890107864358
DS-10	27	0	27	-4.365889642962526	1	1	4.365889642962525	0.0058994100589941	0.025899849039486295	1	0.14951847450127623
Shedu	17	0	17	-2.7488934789023314	1	1	2.748893478902332	0.006299370062993701	0.026997300269973004	1	0.1558540030818388
DarTG	29	0	29	-4.689288875774565	1	1	4.689288875774565	0.007699230076992301	0.03222933520601429	1	0.18605826724498586
DS-19	24	0	24	-3.8807907937444677	1	1	3.880790793744467	0.0081991800819918	0.033542100335421	1	0.19363679170773912
DS-32	30	0	30	-4.850988492180584	1	1	4.8509884921805835	0.008899110088991101	0.035596440355964404	1	0.20549638924864672
GAPS1	30	0	30	-4.850988492180584	1	1	4.8509884921805835	0.010198980101989802	0.039909052573003576	1	0.23039287412097909
AbiP2	38	0	38	-6.14458542342874	1	1	6.14458542342874	0.010498950104989501	0.04020874508293852	1	0.2321229833133769
BstA	39	0	39	-6.30628503983476	1	1	6.306285039834762	0.0110988901109889	0.041620837916208374	1	0.2402749214178348
PD-T7-1	23	0	23	-3.719091177338448	1	1	3.7190911773384485	0.0131986801319868	0.04848494742362498	1	0.2799010667592207
Rst_3HP	23	0	23	-3.719091177338448	1	1	3.7190911773384485	0.015898410158984102	0.05723427657234277	1	0.33041048653349825
ShosTA	38	0	38	-6.14458542342874	1	1	6.14458542342874	0.023397660233976603	0.08257997729638801	1	0.4767298917797422
DS-43	13	0	13	-2.1020950132782534	1	1	2.1020950132782534	0.0254974502549745	0.08826040472875789	1	0.5095227023829345
DS-6	22	0	22	-3.5573915609324285	1	1	3.5573915609324303	0.046495350464953504	0.15698430156984303	1	0.90626216606847
Gao_Iet	27	0	27	-4.365889642962526	1	1	4.365889642962525	0.04709529047095291	0.15698430156984303	1	0.90626216606847
Gao_Hhe	17	0	17	-2.7488934789023314	1	1	2.748893478902332	0.04839516048395161	0.15748425157484253	1	0.9091483513107262
DS-23	16	0	16	-2.587193862496312	1	1	2.587193862496312	0.0522947705229477	0.16514138059878222	1	0.9533525568631777
SDIC4	16	0	16	-2.587193862496312	1	1	2.587193862496312	0.06669333066693331	0.20697930206979304	1	1
DS-14	16	0	16	-2.587193862496312	1	1	2.587193862496312	0.0710928907109289	0.21689356488080003	1	1
HEC-06	9	0	9	-1.4552965476541755	1	1	1.455296547654175	0.0856914308569143	0.2570742925707429	1	1
DS-34	19	0	19	-3.07229271171437	1	1	3.07229271171437	0.08759124087591241	0.25846595668302025	1	1
PD-T7-3	10	0	10	-1.6169961640601949	1	1	1.616996164060195	0.09469053094690531	0.2749079930716606	1	1
Gao_Her	14	0	14	-2.2637946296842726	1	1	2.2637946296842735	0.10728927107289271	0.3065407744939792	1	1
PD-Lambda-6	5	0	5	-0.8084980820300974	1	1	0.8084980820300975	0.11288871112888711	0.317499500049995	1	1
HEC-04	9	0	9	-1.4552965476541755	1	1	1.455296547654175	0.12188781121887811	0.3375354772215086	1	1
PD-T4-8	20	0	20	-3.2339923281203897	1	1	3.23399232812039	0.13038696130386962	0.35560080355600804	1	1
Lit	15	0	15	-2.425494246090292	1	1	2.4254942460902917	0.14038596140385962	0.3771563142193244	1	1
gcu24	16	0	16	-2.587193862496312	1	1	2.587193862496312	0.1461853814618538	0.381353169030923	1	1
DS-40	7	0	7	-1.1318973148421363	1	1	1.1318973148421367	0.15558444155584442	0.4000742782864571	1	1
DS-22	9	0	9	-1.4552965476541755	1	1	1.455296547654175	0.1606839316068393	0.40736771393283205	1	1
FS_HP	11	0	11	-1.7786957804662142	1	1	1.7786957804662151	0.16518348165183483	0.4129587041295871	1	1
DS-13	18	0	18	-2.910593095308351	1	1	2.91059309530835	0.17328267173282672	0.4272723412590248	1	1
DS-9	14	0	14	-2.2637946296842726	1	1	2.2637946296842735	0.17818218178182182	0.4334161178476747	1	1
DS-36	18	0	18	-2.910593095308351	1	1	2.91059309530835	0.21257874212578742	0.5101889811018898	1	1
DS-15	10	0	10	-1.6169961640601949	1	1	1.616996164060195	0.22127787221277873	0.5240791710302654	1	1
Rst_2TM_1TM_TIR	3	0	3	-0.48509884921805846	1	1	0.48509884921805835	0.26007399260073993	0.6079651775082232	1	1
Gao_Ape	11	0	11	-1.7786957804662142	1	1	1.7786957804662151	0.2692730726927307	0.6135335833505257	1	1
Menshen	7	0	7	-1.1318973148421363	1	1	1.1318973148421367	0.2752724727527247	0.6193630636936306	1	1
Dsr	12	0	12	-1.9403953968722338	1	1	1.9403953968722334	0.28017198280171984	0.6226044062260441	1	1
Hma	4	0	4	-0.646798465624078	1	1	0.646798465624078	0.2967703229677032	0.6514470504169095	1	1
VP1839	12	0	12	-1.9403953968722338	1	1	1.9403953968722334	0.3130686931306869	0.6732183924464696	1	1
DS-4	4	0	4	-0.646798465624078	1	1	0.646798465624078	0.31416858314168583	0.6732183924464696	1	1
PD-T4-7	6	0	6	-0.9701976984361169	1	1	0.9701976984361167	0.3223677632236776	0.6826611456501408	1	1
DS-44	5	0	5	-0.8084980820300974	1	1	0.8084980820300975	0.33296670332966705	0.6848690130986901	1	1
SspBCDE	6	0	6	-0.9701976984361169	1	1	0.9701976984361167	0.35266473352664734	0.6848690130986901	1	1
Gao_RL	12	0	12	-1.9403953968722338	1	1	1.9403953968722334	0.3571642835716428	0.6848690130986901	1	1
Cernunnos	7	0	7	-1.1318973148421363	1	1	1.1318973148421367	0.35936406359364065	0.6848690130986901	1	1
HEC-07	5	0	5	-0.8084980820300974	1	1	0.8084980820300975	0.36066393360663934	0.6848690130986901	1	1
AbiU	9	0	9	-1.4552965476541755	1	1	1.455296547654175	0.36236376362363765	0.6848690130986901	1	1
PD-Lambda-5	9	0	9	-1.4552965476541755	1	1	1.455296547654175	0.36246375362463756	0.6848690130986901	1	1
PfiAT	6	0	6	-0.9701976984361169	1	1	0.9701976984361167	0.36266373362663734	0.6848690130986901	1	1
Erebus	8	0	8	-1.293596931248156	1	1	1.293596931248156	0.36436356364363565	0.6848690130986901	1	1
DS-20	8	0	8	-1.293596931248156	1	1	1.293596931248156	0.36526347365263473	0.6848690130986901	1	1
FS_HsdR_like	7	0	7	-1.1318973148421363	1	1	1.1318973148421367	0.39836016398360163	0.7310178073101781	1	1
Olokun	6	0	6	-0.9701976984361169	1	1	0.9701976984361167	0.40005999400059994	0.7310178073101781	1	1
Rst_DUF4238	4	0	4	-0.646798465624078	1	1	0.646798465624078	0.40985901409859016	0.7345404073454042	1	1
Wadjet	10	0	10	-1.6169961640601949	1	1	1.616996164060195	0.41215878412158785	0.7345404073454042	1	1
Sucellos	12	0	12	-1.9403953968722338	1	1	1.9403953968722334	0.41945805419458054	0.7346061510353818	1	1
DS-8	3	0	3	-0.48509884921805846	1	1	0.48509884921805835	0.4203579642035796	0.7346061510353818	1	1
RADAR	4	0	4	-0.646798465624078	1	1	0.646798465624078	0.44615538446155384	0.7684374419700887	1	1
Rst_gop_beta_cll	9	0	9	-1.4552965476541755	1	1	1.455296547654175	0.44825517448255175	0.7684374419700887	1	1
Gao_Mza	4	0	4	-0.646798465624078	1	1	0.646798465624078	0.46305369463053697	0.7826693966117407	1	1
PD-Lambda-3	7	0	7	-1.1318973148421363	1	1	1.1318973148421367	0.46525347465253475	0.7826693966117407	1	1
GAPS4	5	0	5	-0.8084980820300974	1	1	0.8084980820300975	0.4794520547945205	0.7953258728181237	1	1
Old_exonuclease	9	0	9	-1.4552965476541755	1	1	1.455296547654175	0.48355164483551644	0.7953258728181237	1	1
PD-T4-10	5	0	5	-0.8084980820300974	1	1	0.8084980820300975	0.48765123487651235	0.7953258728181237	1	1
AbiL	3	0	3	-0.48509884921805846	1	1	0.48509884921805835	0.4904509549045096	0.7953258728181237	1	1
FS_GIY_YIG	4	0	4	-0.646798465624078	1	1	0.646798465624078	0.53004699530047	0.8296387752529095	1	1
Sirona	3	0	3	-0.48509884921805846	1	1	0.48509884921805835	0.5433456654334566	0.8431225842932948	1	1
PD-Lambda-2	6	0	6	-0.9701976984361169	1	1	0.9701976984361167	0.5494450554944506	0.8453000853760778	1	1
DS-18	8	0	8	-1.293596931248156	1	1	1.293596931248156	0.5822417758224178	0.888165420746061	1	1
Borvo	7	0	7	-1.1318973148421363	1	1	1.1318973148421367	0.5918408159184082	0.895221402229525	1	1
Rst_TIR-NLR	6	0	6	-0.9701976984361169	1	1	0.9701976984361167	0.5993400659934006	0.8990100989901009	1	1
gcu142	8	0	8	-1.293596931248156	1	1	1.293596931248156	0.6223377662233777	0.9187933665649828	1	1
Rst_Hydrolase-3Tm	3	0	3	-0.48509884921805846	1	1	0.48509884921805835	0.6227377262273772	0.9187933665649828	1	1
DS-3	5	0	5	-0.8084980820300974	1	1	0.8084980820300975	0.69003099690031	0.9845992144971549	1	1
Bunzi	3	0	3	-0.48509884921805846	1	1	0.48509884921805835	0.6948305169483052	0.9845992144971549	1	1
DS-31	3	0	3	-0.48509884921805846	1	1	0.48509884921805835	0.7048295170482952	0.9845992144971549	1	1
GAPS6	6	0	6	-0.9701976984361169	1	1	0.9701976984361167	0.7056294370562943	0.9845992144971549	1	1
Dazbog	1	0	1	-0.1616996164060195	1	1	0.1616996164060195	0.7202279772022798	0.9972387376646951	1	1
MADS	3	0	3	-0.48509884921805846	1	1	0.48509884921805835	0.7326267373262674	1	1	1
PD-T4-9	2	0	2	-0.323399232812039	1	1	0.323399232812039	0.7528247175282472	1	1	1
DS-45	1	0	1	-0.1616996164060195	1	1	0.1616996164060195	0.7758224177582241	1	1	1
Damona	4	0	4	-0.646798465624078	1	1	0.646798465624078	0.7947205279472053	1	1	1
CoCoNut	4	0	4	-0.646798465624078	1	1	0.646798465624078	0.812018798120188	1	1	1
PD-T4-2	1	0	1	-0.1616996164060195	1	1	0.1616996164060195	0.8123187681231877	1	1	1
DS-39	1	0	1	-0.1616996164060195	1	1	0.1616996164060195	0.817018298170183	1	1	1
FS_HP_SDH_sah	1	0	1	-0.1616996164060195	1	1	0.1616996164060195	0.8204179582041796	1	1	1
DS-7	1	0	1	-0.1616996164060195	1	1	0.1616996164060195	0.8262173782621738	1	1	1
AbiV	1	0	1	-0.1616996164060195	1	1	0.1616996164060195	0.8441155884411559	1	1	1
AbiAlpha	1	0	1	-0.1616996164060195	1	1	0.1616996164060195	0.8464153584641536	1	1	1
Hypnos	2	0	2	-0.323399232812039	1	1	0.323399232812039	0.8756124387561244	1	1	1
Rst_RT-nitrilase-Tm	1	0	1	-0.1616996164060195	1	1	0.1616996164060195	0.9068093190680931	1	1	1
DS-29	1	0	1	-0.1616996164060195	1	1	0.1616996164060195	0.9089091090890911	1	1	1
DISARM	1	0	1	-0.1616996164060195	1	1	0.1616996164060195	0.9299070092990701	1	1	1
Detocs	4	0	4	-0.646798465624078	1	1	0.646798465624078	0.9326067393260674	1	1	1
SDIC1	1	0	1	-0.1616996164060195	1	1	0.1616996164060195	0.9405059494050595	1	1	1
DS-5	2	0	2	-0.323399232812039	1	1	0.323399232812039	1	1	1	1
MqsRAC	1	0	1	-0.1616996164060195	1	1	0.1616996164060195	1	1	1	1
Prometheus	2	0	2	-0.323399232812039	1	1	0.323399232812039	1	1	1	1
TIR-VII	1	0	1	-0.1616996164060195	1	1	0.1616996164060195	1	1	1	1
